# Effects of sub-lethal single, simultaneous, and sequential abiotic stresses on phenotypic traits of Arabidopsis thaliana

**DOI:** 10.1101/2021.12.10.472073

**Authors:** A. Morales, H. J. de Boer, J. C. Douma, S. Elsen, S. Engels, T. Glimmerveen, N. Sajeev, M. Huber, M. Luimes, E. Luitjens, K. Raatjes, C. Hsieh, J. Teapal, T. Wildenbeest, Z. Jiang, A. Pareek, S. L. Singla-Pareek, X. Yin, J.B. Evers, N.P.R. Anten, M. van Zanten, R. Sasidharan

## Abstract

Plant responses to abiotic stresses are complex and dynamic, and involve changes in different traits, either as the direct consequence of the stress, or as an active acclimatory response. Abiotic stresses frequently occur simultaneously or in succession, rather than in isolation. Despite this, most studies have focused on a single stress and single or few plant traits. To address this gap, our study comprehensively and categorically quantified the individual and combined effects of three major abiotic stresses associated with climate change (flooding, progressive drought and high temperature) on 12 phenotypic traits related to morphology, development, growth and fitness, at different developmental stages in four *Arabidopsis thaliana* accessions. Combined sub-lethal stresses were applied either simultaneously (high temperature and drought) or sequentially (flooding followed by drought). In total, we analyzed the phenotypic responses of 1782 individuals across these stresses and different developmental stages.

Overall, abiotic stresses and their combinations resulted in distinct patterns of effects across the traits analyzed, with both quantitative and qualitative differences across accessions. Stress combinations had additive effects on some traits, whereas clear positive and negative interactions were observed for other traits: 9 out of 12 traits for high temperature and drought, 6 out of 12 traits for post-submergence and drought showed significant interactions. In many cases where the stresses interacted, the strength of interactions varied across accessions. Hence, our results indicated a general pattern of response in most phenotypic traits to the different stresses and stress combinations, but it also indicated a natural genetic variation in the strength of these responses.

Overall, our study provides a rich characterization of trait responses of Arabidopsis plants to sub-lethal abiotic stresses at the phenotypic level and can serve as starting point for further in-depth physiological research and plant modelling efforts.
