## Supplementary material for "Effects of sub-lethal single, simultaneous, and sequential abiotic stresses on phenotypic traits of Arabidopsis thaliana": Data and R code: III.csv

Genotype	Repetition	HighTemperature	Drought	Submergence	ID	FT	LN	Yield	nSeeds	medSize	SeedWeight
Bay-0	1	1	1	0	1	38	12	30.8109999999999	704	414.245	43.76562499999986
Bay-0	1	1	1	0	2	38	11	21.7160000000001	564	415.72499999999997	38.50354609929096
Bay-0	1	1	1	0	3	38	11	27.951	646	413.505	43.26780185758514
Col-0	1	1	0	0	4	39	10	95.057	1466	455.685	64.84106412005457
Col-0	1	1	0	0	5	40	11	55.342	269	406.47499999999997	205.73234200743494
Bay-0	1	1	1	0	6	39	9	9.85200000000009	240	393.525	41.050000000000374
Bay-0	1	1	1	0	7	39	8	16.6420000000001	3575	350.60499999999996	4.655104895104922
Col-0	1	1	1	0	8	41	13	87.061	1740	445.325	50.035057471264366
Bay-0	1	1	1	0	9	41	12	50.664	1185	412.395	42.754430379746836
Col-0	1	1	0	0	10	41	11	31.749	1182	371.325	26.860406091370557
Col-0	1	1	0	0	11	43	11	29.88	1202	364.66499999999996	24.858569051580698
Bay-0	1	1	1	0	12	44	10	13.218	1113	397.22499999999997	11.876010781671159
Bay-0	1	1	1	0	12	44	10	13.218	656	386.125	20.149390243902438
Lp2-6	1	0	0	0	73	89	71	204.001	NA	NA	NA
Lp2-6	1	0	0	0	74	68	40	148.451	89	317.305	1667.9887640449438
Lp2-6	1	0	0	0	75	91	68	203.032	NA	NA	NA
Lp2-6	1	0	0	0	76	96	55	227.608	NA	NA	NA
Lp2-6	1	0	0	0	77	85	66	181.514	144	306.945	1260.513888888889
Lp2-6	1	0	0	0	78	83	62	118.577	NA	NA	NA
Lp2-6	1	0	0	0	80	97	63	275.838	NA	NA	NA
An-1	1	0	0	0	81	69	46	233.027	NA	NA	NA
An-1	1	0	0	0	82	69	41	269.982	NA	NA	NA
An-1	1	0	0	0	83	68	48	339.001	NA	NA	NA
An-1	1	0	0	0	84	68	51	285.679	NA	NA	NA
An-1	1	0	0	0	85	74	44	302.817	NA	NA	NA
An-1	1	0	0	0	86	61	20	387.753	NA	NA	NA
An-1	1	0	0	0	87	71	34	146.485	NA	NA	NA
Bay-0	1	0	0	0	95	74	45	297.846	NA	NA	NA
Bay-0	1	0	0	0	96	81	40	270.559	NA	NA	NA
Bay-0	1	0	0	0	97	78	49	275.248	NA	NA	NA
Bay-0	1	0	0	0	99	79	47	326.389	NA	NA	NA
Col-0	1	0	0	0	101	100	58	278.48	NA	NA	NA
Col-0	1	0	0	0	102	78	46	213.46	NA	NA	NA
Col-0	1	0	0	0	103	89	69	333.021	NA	NA	NA
Col-0	1	0	0	0	106	83	65	208.616	NA	NA	NA
Col-0	1	0	0	0	107	88	58	19.886	974	396.48499999999996	20.416837782340863
Col-0	1	0	0	0	108	83	58	155.75	NA	NA	NA
Col-0	1	0	0	0	109	84	51	219.428	NA	NA	NA
Lp2-6	1	0	1	1	152	177	18	3.44399999999996	32	371.695	107.62499999999875
Lp2-6	1	0	1	1	153	83	24	35.045	1782	340.98499999999996	19.666105499438835
Lp2-6	1	0	1	1	154	83	66	105.964	NA	NA	NA
Lp2-6	1	0	1	1	157	142	21	10.278	NA	NA	NA
Lp2-6	1	0	1	1	158	77	38	59.855	2201	352.825	27.194457064970468
Lp2-6	1	0	1	1	159	144	24	51.5460000000001	NA	NA	NA
Lp2-6	1	0	1	1	160	164	23	15.4200000000001	NA	NA	NA
Lp2-6	1	0	1	1	161	78	26	99.5260000000001	NA	NA	NA
An-1	1	0	1	1	162	62	22	84.3779999999999	NA	NA	NA
An-1	1	0	1	1	163	75	30	83.1690000000001	2544	357.265	32.69221698113212
An-1	1	0	1	1	164	80	25	101.004	NA	NA	NA
An-1	1	0	1	1	165	79	27	173.493	NA	NA	NA
An-1	1	0	1	1	167	74	39	115.096	699	257.365	164.65808297567955
An-1	1	0	1	1	168	75	32	74.0300000000002	3510	348.385	21.09116809116815
An-1	1	0	1	1	169	77	30	99.6180000000002	4740	312.125	21.01645569620257
An-1	1	0	1	1	170	83	30	106.408	5135	318.04499999999996	20.722103213242452
An-1	1	0	1	1	171	83	43	100.195	4668	326.925	21.46422450728363
An-1	1	0	1	1	173	79	23	117.618	6080	351.34499999999997	19.345065789473683
Bay-0	1	0	1	1	175	83	44	100.838	NA	NA	NA
Bay-0	1	0	1	1	176	83	36	88.877	17	277.345	5228.058823529412
Bay-0	1	0	1	1	177	80	28	66.9850000000001	2484	348.385	26.9665861513688
Bay-0	1	0	1	1	178	80	27	73.191	3691	377.98499999999996	19.829585478190193
Bay-0	1	0	1	1	179	84	44	43.517	1355	275.125	32.11586715867159
Bay-0	1	0	1	1	180	85	53	64.647	3719	340.245	17.38289862866362
Bay-0	1	0	1	1	181	77	35	113.905	5924	363.185	19.22771775827144
Bay-0	1	0	1	1	182	85	55	48.2860000000001	NA	NA	NA
Bay-0	1	0	1	1	183	83	35	41.0550000000001	NA	NA	NA
Bay-0	1	0	1	1	184	85	51	39.0450000000001	NA	NA	NA
Col-0	1	0	1	1	185	97	24	60.654	2640	372.805	22.975
Col-0	1	0	1	1	187	89	57	49.7459999999999	1783	339.505	27.90016825574868
Col-0	1	0	1	1	188	87	66	95.0840000000001	4350	373.54499999999996	21.858390804597725
Col-0	1	0	1	1	189	92	63	53.239	2978	333.585	17.877434519811956
Col-0	1	0	1	1	190	97	30	57.701	3384	330.625	17.05112293144208
Col-0	1	0	1	1	191	94	32	44.355	2810	327.66499999999996	15.784697508896796
Col-0	1	0	1	1	192	86	60	47.6010000000001	NA	NA	NA
Col-0	1	0	1	1	193	90	66	38.316	NA	NA	NA
Col-0	1	0	1	1	194	92	90	67.015	NA	NA	NA
Col-0	1	0	1	1	195	90	62	63.5710000000001	2364	360.965	26.891285956006808
Bay-0	1	0	0	1	208	73	28	80.6599999999999	NA	NA	NA
Bay-0	1	0	0	1	209	78	25	36.8	1295	353.565	28.416988416988413
Bay-0	1	0	0	1	210	77	28	72.27	3384	366.145	21.356382978723406
Bay-0	1	0	0	1	211	80	28	90.987	4235	362.445	21.48453364817001
Bay-0	1	0	0	1	212	83	38	30.4649999999999	NA	NA	NA
Bay-0	1	0	0	1	214	79	25	32.3690000000001	NA	NA	NA
Bay-0	1	0	0	1	215	79	25	38.468	2231	338.765	17.242492155983868
Bay-0	1	0	0	1	216	79	32	54.656	NA	NA	NA
Bay-0	1	0	0	1	217	75	32	197.61	NA	NA	NA
Bay-0	1	0	0	1	218	76	33	71.692	3492	363.185	20.530355097365405
Col-0	1	0	0	1	219	91	58	71.32	NA	NA	NA
Col-0	1	0	0	1	220	86	53	63.633	NA	NA	NA
Col-0	1	0	0	1	221	90	70	79.164	2224	374.28499999999997	35.5953237410072
Col-0	1	0	0	1	222	93	65	62.995	NA	NA	NA
Col-0	1	0	0	1	224	83	42	52.484	3188	342.465	16.462986198243414
Col-0	1	0	0	1	225	83	42	71.3350000000001	NA	NA	NA
Col-0	1	0	0	1	226	86	63	36.9490000000001	NA	NA	NA
Col-0	1	0	0	1	227	83	36	56.312	13	382.425	4331.692307692308
Col-0	1	0	0	1	228	93	73	25.681	1346	351.715	19.079494799405648
Lp2-6	1	0	0	1	240	111	35	47.9000000000001	NA	NA	NA
Lp2-6	1	0	0	1	241	111	25	208.016	NA	NA	NA
Lp2-6	1	0	0	1	242	81	19	31.085	NA	NA	NA
Lp2-6	1	0	0	1	243	104	27	80.146	NA	NA	NA
Lp2-6	1	0	0	1	244	100	24	33.822	1374	353.565	24.61572052401747
Lp2-6	1	0	0	1	245	122	17	10.203	NA	NA	NA
Lp2-6	1	0	0	1	246	131	27	6.78500000000008	NA	NA	NA
Lp2-6	1	0	0	1	247	125	29	159.767	NA	NA	NA
Lp2-6	1	0	0	1	248	97	26	37.144	293	446.805	126.77133105802046
Lp2-6	1	0	0	1	249	133	24	276.468	NA	NA	NA
An-1	1	0	0	1	250	74	28	77.597	NA	NA	NA
An-1	1	0	0	1	251	74	28	66.0260000000001	NA	NA	NA
An-1	1	0	0	1	252	78	27	75.9089999999999	2378	349.125	31.921362489486924
An-1	1	0	0	1	253	71	31	99.7459999999999	NA	NA	NA
An-1	1	0	0	1	254	74	32	83.1560000000002	NA	NA	NA
An-1	1	0	0	1	255	71	30	150.9	NA	NA	NA
An-1	1	0	0	1	256	78	28	66.3889999999999	3000	325.445	22.12966666666663
An-1	1	0	0	1	257	73	28	77.5930000000001	NA	NA	NA
An-1	1	0	0	1	258	73	29	88.8399999999999	NA	NA	NA
An-1	1	1	1	0	259	77	10	49.5799999999999	246	313.60499999999996	201.54471544715406
An-1	1	1	1	0	260	77	14	19.3410000000001	NA	NA	NA
An-1	1	1	1	0	261	80	13	32.6690000000001	NA	NA	NA
An-1	1	1	1	0	262	72	34	24.7830000000001	254	360.965	97.57086614173268
An-1	1	1	1	0	263	77	10	46.3040000000001	NA	NA	NA
An-1	1	1	1	0	265	56	21	69.036	1398	377.245	49.381974248927044
An-1	1	1	1	0	266	56	18	63.598	3185	332.84499999999997	19.9679748822606
An-1	1	1	1	0	268	80	21	37.433	1171	354.305	31.966695132365498
Col-0	1	1	1	0	270	44	13	62.7549999999999	NA	NA	NA
Col-0	1	1	1	0	271	80	20	39.6009999999999	1191	397.965	33.25020990764055
Col-0	1	1	1	0	272	67	15	42.885	77	355.04499999999996	556.948051948052
Col-0	1	1	1	0	275	80	18	22.9260000000002	14	399.815	1637.571428571443
Col-0	1	1	1	0	276	77	20	46.25	1124	408.325	41.14768683274021
Col-0	1	1	1	0	277	72	26	47.818	NA	NA	NA
Lp2-6	1	1	1	0	284	121	28	1.64900000000011	39	338.765	42.282051282054105
Lp2-6	1	1	1	0	285	66	10	19.5549999999998	30	396.48499999999996	651.8333333333267
Lp2-6	1	1	1	0	286	58	14	37.1099999999999	1109	382.425	33.46257889990974
Bay-0	1	1	1	0	289	58	11	46.3399999999999	1382	400.185	33.531114327062156
An-1	1	1	0	0	292	56	18	89.339	1839	390.565	48.58020663404024
An-1	1	1	0	0	295	56	18	45.453	689	393.155	65.96952104499275
An-1	1	1	0	0	296	56	31	52.568	975	379.09499999999997	53.915897435897435
An-1	1	1	0	0	297	65	11	71.963	3261	340.245	22.06777062250843
An-1	1	1	0	0	298	65	10	13.2930000000001	318	333.585	41.801886792453146
An-1	1	1	0	0	299	56	17	43.3789999999999	1999	330.625	21.700350175087493
An-1	1	1	0	0	300	57	18	49.072	NA	NA	NA
Lp2-6	1	1	0	0	303	105	36	2.09299999999985	NA	NA	NA
Lp2-6	1	1	0	0	308	56	28	27.1710000000001	375	343.205	72.45600000000027
Lp2-6	1	1	0	0	309	101	38	29.687	333	503.415	89.15015015015015
Col-0	1	1	0	0	311	55	28	26.315	1187	372.065	22.169334456613313
Col-0	1	1	0	0	312	51	27	31.7689999999998	NA	NA	NA
Col-0	1	1	0	0	313	51	21	48.097	248	349.865	193.93951612903226
Col-0	1	1	0	0	315	51	10	25.534	571	440.145	44.71803852889667
Bay-0	1	1	0	0	317	44	13	9.03800000000001	NA	NA	NA
Bay-0	1	1	0	0	318	44	11	32.384	574	444.585	56.41811846689895
Bay-0	1	1	0	0	320	56	18	8.50499999999988	1110	342.465	7.662162162162054
Bay-0	1	1	0	0	321	58	9	9.34699999999998	142	376.875	65.8239436619717
Bay-0	1	1	0	0	323	52	10	1.72000000000003	35	349.125	49.142857142858
Bay-0	1	1	0	0	325	51	11	4.64599999999996	80	354.67499999999995	58.074999999999505
Bay-0	1	1	0	0	326	58	5	30.125	971	407.585	31.024716786817713
Bay-0	2	1	0	0	2	69	22	25.9699999999999	604	498.235	42.99668874172169
Bay-0	2	1	0	0	3	63	9	19.4400000000001	48	526.355	405.0000000000021
Bay-0	2	1	0	0	6	69	12	3.06100000000015	107	409.065	28.60747663551542
Bay-0	2	1	0	0	9	65	13	17.5	193	562.245	90.67357512953369
Bay-0	2	1	0	0	10	69	19	17.569	80	347.645	219.61249999999998
Lp2-6	2	1	0	0	12	66	19	83.0219999999999	1565	447.54499999999996	53.04920127795521
Lp2-6	2	1	0	0	13	126	51	9.08400000000006	NA	NA	NA
Lp2-6	2	1	0	0	14	105	24	12.9070000000002	130	513.775	99.28461538461693
Lp2-6	2	1	0	0	15	116	35	26.043	161	545.965	161.75776397515529
Lp2-6	2	1	0	0	18	63	20	22.8389999999999	355	432.745	64.33521126760535
An-1	2	1	0	0	26	66	9	22.008	NA	NA	NA
An-1	2	1	0	0	28	73	16	20.774	NA	NA	NA
An-1	2	1	0	0	29	69	16	18.6200000000001	339	414.98499999999996	54.92625368731593
An-1	2	1	0	0	30	56	13	18.877	NA	NA	NA
Col-0	2	1	0	0	43	58	15	17.169	230	464.195	74.64782608695653
Col-0	2	1	0	0	44	57	14	8.31500000000006	269	399.445	30.910780669145204
Col-0	2	1	0	0	45	56	16	30.819	NA	NA	NA
Col-0	2	1	0	0	46	58	22	30.1200000000001	1070	437.185	28.149532710280468
Col-0	2	1	0	0	47	66	14	13.21	NA	NA	NA
Col-0	2	1	0	0	48	65	19	66.0880000000001	NA	NA	NA
Col-0	2	1	0	0	49	66	13	47.0690000000001	NA	NA	NA
Col-0	2	1	1	0	51	59	18	43.202	NA	NA	NA
Col-0	2	1	1	0	52	58	20	26.9210000000001	326	494.16499999999996	82.5797546012273
Col-0	2	1	1	0	54	58	14	105.257	NA	NA	NA
Col-0	2	1	1	0	56	58	19	30.125	885	412.025	34.03954802259887
Col-0	2	1	1	0	57	58	9	53.942	NA	NA	NA
Col-0	2	1	1	0	58	69	30	60.3470000000001	NA	NA	NA
Col-0	2	1	1	0	59	63	9	29.505	NA	NA	NA
Bay-0	2	1	1	0	64	58	15	45.9500000000001	832	467.895	55.22836538461551
Bay-0	2	1	1	0	65	60	9	45.143	703	429.78499999999997	64.21479374110953
Bay-0	2	1	1	0	66	58	11	40.297	677	456.425	59.52289512555391
Bay-0	2	1	1	0	67	56	15	32.6019999999999	303	487.505	107.59735973597326
Bay-0	2	1	1	0	68	63	12	7.33000000000016	65	497.495	112.76923076923323
Bay-0	2	1	1	0	69	59	9	45.28	854	485.28499999999997	53.021077283372364
Lp2-6	2	1	1	0	71	128	43	22.684	NA	NA	NA
Lp2-6	2	1	1	0	74	128	37	7.22900000000004	NA	NA	NA
Lp2-6	2	1	1	0	76	134	58	18.8209999999999	549	422.385	34.28233151183952
Lp2-6	2	1	1	0	77	119	44	65.6420000000001	2109	382.425	31.124703651019484
Lp2-6	2	1	1	0	79	126	47	49.672	1205	423.125	41.22157676348547
An-1	2	1	1	0	91	69	31	24.5400000000001	806	405.735	30.4466501240696
An-1	2	1	1	0	92	66	6	1.64800000000002	NA	NA	NA
An-1	2	1	1	0	95	65	7	44.8450000000001	NA	NA	NA
An-1	2	1	1	0	96	71	27	44.794	NA	NA	NA
An-1	2	1	1	0	97	63	20	13.906	101	451.245	137.68316831683168
An-1	2	1	1	0	98	63	10	31.692	NA	NA	NA
An-1	2	1	1	0	99	63	9	35.5909999999999	NA	NA	NA
An-1	2	0	0	0	101	88	34	103.398	NA	NA	NA
An-1	2	0	0	0	103	87	35	161.045	NA	NA	NA
An-1	2	0	0	0	104	91	37	60.0229999999999	1794	373.54499999999996	33.45763656633216
An-1	2	0	0	0	105	91	40	146.508	NA	NA	NA
An-1	2	0	0	0	106	97	39	145.528	NA	NA	NA
An-1	2	0	0	0	107	97	32	282.573	170	337.28499999999997	1662.1941176470586
An-1	2	0	0	0	108	93	41	140.358	NA	NA	NA
An-1	2	0	0	0	109	92	30	110.785	3318	340.98499999999996	33.389089813140444
Col-0	2	0	0	0	111	121	50	75.269	NA	NA	NA
Col-0	2	0	0	0	112	108	32	51.0440000000001	NA	NA	NA
Col-0	2	0	0	0	113	97	53	61.0810000000001	2389	382.425	25.567601506906698
Col-0	2	0	0	0	115	99	57	28.0830000000001	169	386.865	166.17159763313668
Col-0	2	0	0	0	116	99	51	67.5229999999999	NA	NA	NA
Col-0	2	0	0	0	117	101	50	95.9260000000002	NA	NA	NA
Col-0	2	0	0	0	118	101	59	460.581	NA	NA	NA
Col-0	2	0	0	0	119	103	61	244.835	NA	NA	NA
Lp2-6	2	0	0	0	121	145	43	45.135	NA	NA	NA
Lp2-6	2	0	0	0	122	145	36	1.35900000000004	NA	NA	NA
Lp2-6	2	0	0	0	123	150	46	15.8899999999999	NA	NA	NA
Lp2-6	2	0	0	0	125	128	59	10.3449999999999	NA	NA	NA
Lp2-6	2	0	0	0	126	121	70	264.449	NA	NA	NA
Lp2-6	2	0	0	0	127	145	42	156.356	9151	336.54499999999996	17.086220085236583
Lp2-6	2	0	0	0	128	141	58	1.6340000000000099	NA	NA	NA
Lp2-6	2	0	0	0	129	150	43	5.67899999999986	NA	NA	NA
Bay-0	2	0	0	0	130	83	42	199.852	NA	NA	NA
Bay-0	2	0	0	0	131	116	26	2.447	41	402.405	59.6829268292683
Bay-0	2	0	0	0	132	97	51	46.1410000000001	1623	381.685	28.429451632778864
Bay-0	2	0	0	0	133	83	38	136.8	NA	NA	NA
Bay-0	2	0	0	0	134	83	41	134.97	NA	NA	NA
Bay-0	2	0	0	0	135	83	32	74.0749999999999	NA	NA	NA
Bay-0	2	0	0	0	136	93	57	191.237	NA	NA	NA
Bay-0	2	0	0	0	138	89	35	57.5940000000001	1587	383.53499999999997	36.29111531190932
Bay-0	2	0	0	0	139	90	35	64.674	144	351.34499999999997	449.12500000000006
Lp2-6	2	0	1	1	247	126	36	145.023	6774	365.405	21.40876882196634
Lp2-6	2	0	1	1	248	128	39	86.9300000000001	2546	360.22499999999997	34.143754909662256
Lp2-6	2	0	1	1	249	111	34	125.985	NA	NA	NA
Lp2-6	2	0	1	1	250	109	59	65.8409999999999	NA	NA	NA
Lp2-6	2	0	1	1	251	123	35	124.687	6257	347.645	19.927601086782804
Lp2-6	2	0	1	1	252	106	35	202.202	NA	NA	NA
Lp2-6	2	0	1	1	253	90	32	160.298	NA	NA	NA
Lp2-6	2	0	1	1	254	108	43	172.769	NA	NA	NA
Lp2-6	2	0	1	1	255	142	29	200.695	NA	NA	NA
Lp2-6	2	0	1	1	256	133	31	85.4019999999999	NA	NA	NA
An-1	2	0	1	1	257	74	43	114.126	NA	NA	NA
An-1	2	0	1	1	258	78	42	100.306	4846	343.945	20.698720594304582
An-1	2	0	1	1	261	79	40	131.858	NA	NA	NA
An-1	2	0	1	1	262	89	17	114.623	3168	368.365	36.181502525252526
An-1	2	0	1	1	263	75	36	119.217	NA	NA	NA
An-1	2	0	1	1	265	77	45	114.492	NA	NA	NA
Col-0	2	0	1	1	268	95	38	145.223	NA	NA	NA
Col-0	2	0	1	1	269	89	24	148.617	NA	NA	NA
Col-0	2	0	1	1	270	100	27	110.645	4483	406.10499999999996	24.681017175998214
Col-0	2	0	1	1	271	97	35	126.637	NA	NA	NA
Col-0	2	0	1	1	273	108	36	86.5369999999998	NA	NA	NA
Col-0	2	0	1	1	274	106	34	162.509	5849	370.585	27.784065652248245
Col-0	2	0	1	1	275	111	30	83.545	NA	NA	NA
Col-0	2	0	1	1	276	99	31	134.354	5548	383.16499999999996	24.216654650324443
An-1	2	0	0	1	277	74	44	49.4559999999999	NA	NA	NA
An-1	2	0	0	1	278	75	35	66.2190000000001	NA	NA	NA
An-1	2	0	0	1	279	85	21	68.283	NA	NA	NA
An-1	2	0	0	1	281	75	41	127.373	NA	NA	NA
An-1	2	0	0	1	282	75	37	116.423	NA	NA	NA
An-1	2	0	0	1	283	72	31	89.5590000000001	NA	NA	NA
An-1	2	0	0	1	284	74	36	116.642	NA	NA	NA
An-1	2	0	0	1	286	73	37	216.53	NA	NA	NA
Col-0	2	0	0	1	299	93	38	156.707	NA	NA	NA
Col-0	2	0	0	1	300	97	36	109.078	3162	377.98499999999996	34.49652118912081
Col-0	2	0	0	1	301	99	28	138.994	NA	NA	NA
Col-0	2	0	0	1	302	111	42	107.322	NA	NA	NA
Col-0	2	0	0	1	303	93	42	153.414	NA	NA	NA
Col-0	2	0	0	1	304	89	34	123.443	4070	351.34499999999997	30.32997542997543
Col-0	2	0	0	1	305	97	33	79.5890000000002	287	287.705	277.31358885017494
Col-0	2	0	0	1	306	100	35	67.814	NA	NA	NA
Bay-0	2	0	1	1	319	76	38	113.298	NA	NA	NA
Bay-0	2	0	1	1	320	80	35	220.035	NA	NA	NA
Bay-0	2	0	1	1	321	79	29	176.89	NA	NA	NA
Bay-0	2	0	1	1	322	82	35	311.418	NA	NA	NA
Bay-0	2	0	1	1	323	88	40	173.791	NA	NA	NA
Bay-0	2	0	1	1	324	82	28	205.913	NA	NA	NA
Bay-0	2	0	1	1	325	82	26	207.344	NA	NA	NA
Bay-0	2	0	1	1	326	78	40	89.414	3448	378.72499999999997	25.932134570765662
Bay-0	2	0	0	1	327	79	40	229.076	NA	NA	NA
Bay-0	2	0	0	1	328	77	40	262.53	NA	NA	NA
Bay-0	2	0	0	1	329	76	37	217.045	NA	NA	NA
Bay-0	2	0	0	1	330	83	33	304.379	NA	NA	NA
Bay-0	2	0	0	1	331	80	45	167.422	6641	395.745	25.210359885559402
Bay-0	2	0	0	1	332	79	51	220.92	NA	NA	NA
Bay-0	2	0	0	1	334	76	36	184.246	NA	NA	NA
Bay-0	2	0	0	1	335	77	46	256.868	NA	NA	NA
Bay-0	2	0	0	1	336	78	44	142.072	NA	NA	NA
Lp2-6	2	0	0	1	338	97	38	108.644	4204	360.22499999999997	25.843006660323503
Lp2-6	2	0	0	1	339	126	32	38.417	1762	343.205	21.80306469920545
Lp2-6	2	0	0	1	340	99	34	130.868	1217	369.84499999999997	107.53327855382086
Lp2-6	2	0	0	1	341	97	39	183.419	NA	NA	NA
Lp2-6	2	0	0	1	342	138	43	54.4060000000001	NA	NA	NA
Lp2-6	2	0	0	1	343	100	40	133.078	NA	NA	NA
Lp2-6	2	0	0	1	344	111	45	126.389	NA	NA	NA
Lp2-6	2	0	0	1	345	103	54	176.907	NA	NA	NA
Bay-0	3	1	0	0	3	61	10	1.56400000000008	85	660.6650000000001	18.40000000000094
Bay-0	3	1	0	0	4	59	12	2.09799999999996	33	386.865	63.575757575756356
Bay-0	3	1	0	0	5	58	9	2.29700000000003	14	313.60499999999996	164.0714285714307
Bay-0	3	1	0	0	6	56	11	28.6130000000001	342	443.47499999999997	83.66374269005877
Bay-0	3	1	0	0	8	54	10	0.24300000000016603	14	467.525	17.357142857154717
Bay-0	3	1	0	0	9	59	11	11.941	14	319.895	852.9285714285714
Bay-0	3	1	0	0	10	58	18	8.44000000000006	110	445.32499999999993	76.72727272727327
An-1	3	1	0	0	12	59	15	11.6399999999999	166	376.875	70.12048192771024
An-1	3	1	0	0	13	61	19	59.0440000000001	1728	421.645	34.168981481481545
An-1	3	1	0	0	14	61	20	1.2590000000000099	187	362.445	6.732620320855667
An-1	3	1	0	0	15	59	16	7.27699999999982	81	412.765	89.83950617283729
An-1	3	1	0	0	16	57	17	8.72199999999998	100	391.30499999999995	87.2199999999998
An-1	3	1	0	0	17	61	16	39.4079999999999	323	407.955	122.0061919504641
An-1	3	1	0	0	18	58	17	14.558	289	373.91499999999996	50.37370242214533
An-1	3	1	0	0	19	59	17	5.72899999999982	121	381.315	47.34710743801504
An-1	3	1	0	0	20	64	16	0.619999999999891	NA	NA	NA
Lp2-6	3	1	0	0	21	136	45	2.36599999999999	34	531.905	69.58823529411735
Lp2-6	3	1	0	0	22	130	29	0.65099999999984	NA	NA	NA
Lp2-6	3	1	0	0	23	124	38	0.294000000000096	9	372.065	32.66666666667734
Lp2-6	3	1	0	0	24	127	46	0.54300000000012	2	466.04499999999996	271.50000000006
Lp2-6	3	1	0	0	25	117	43	20.0940000000001	NA	NA	NA
Lp2-6	3	1	0	0	26	119	47	1.77700000000004	39	424.60499999999996	45.56410256410359
Lp2-6	3	1	0	0	27	102	59	25.731	NA	NA	NA
Lp2-6	3	1	0	0	28	132	52	0.340000000000146	11	501.93499999999995	30.909090909104183
Lp2-6	3	1	0	0	29	119	47	2.63100000000009	46	422.385	57.195652173915
Lp2-6	3	1	0	0	30	108	43	23.049	NA	NA	NA
Col-0	3	1	0	0	42	54	18	18.732	292	414.615	64.15068493150685
Col-0	3	1	0	0	43	54	16	1017.285	397	460.495	2562.4307304785893
Col-0	3	1	0	0	44	70	20	8.91700000000015	119	389.825	74.93277310924496
Col-0	3	1	0	0	45	61	20	32.8209999999999	1012	469.745	32.43181818181808
Col-0	3	1	0	0	46	75	14	14.4159999999999	NA	NA	NA
Col-0	3	1	0	0	47	61	27	48.9241999999999	1218	438.66499999999996	40.16765188834146
Col-0	3	1	0	0	48	60	17	29.183	470	452.725	62.09148936170212
Col-0	3	1	0	0	49	54	25	18.836	NA	NA	NA
Col-0	3	1	0	0	50	59	18	27.2750000000001	549	461.60499999999996	49.68123861566503
Lp2-6	3	1	1	0	61	137	69	0.288000000000011	NA	NA	NA
Lp2-6	3	1	1	0	62	102	40	29.797	NA	NA	NA
Lp2-6	3	1	1	0	63	127	46	2.37699999999995	43	383.16499999999996	55.2790697674407
Lp2-6	3	1	1	0	64	108	36	39.9659999999999	NA	NA	NA
Lp2-6	3	1	1	0	65	97	30	16.5339999999999	NA	NA	NA
Lp2-6	3	1	1	0	66	102	40	74.2430000000002	NA	NA	NA
Lp2-6	3	1	1	0	67	138	24	0.278999999999996	NA	NA	NA
Lp2-6	3	1	1	0	68	135	30	1.85000000000014	17	498.235	108.82352941177294
Lp2-6	3	1	1	0	69	136	35	0.817999999999984	10	358.745	81.7999999999984
Lp2-6	3	1	1	0	70	108	36	27.568	NA	NA	NA
Col-0	3	1	1	0	72	61	23	21.4639999999999	506	466.04499999999996	42.418972332015606
Col-0	3	1	1	0	73	49	17	17.8630000000001	709	429.78499999999997	25.194640338505074
Col-0	3	1	1	0	74	66	26	35.3120000000001	NA	NA	NA
Col-0	3	1	1	0	75	59	16	9.13400000000002	242	414.615	37.74380165289264
Col-0	3	1	1	0	76	74	28	0.946999999999889	19	310.645	49.84210526315206
Col-0	3	1	1	0	77	54	17	3.92699999999991	23	361.705	170.7391304347787
Col-0	3	1	1	0	78	75	31	6.84800000000018	NA	NA	NA
Col-0	3	1	1	0	79	67	21	13.654	NA	NA	NA
Col-0	3	1	1	0	80	70	26	20.133	398	427.565	50.58542713567839
An-1	3	1	1	0	81	59	17	26.866	669	404.625	40.158445440956655
An-1	3	1	1	0	82	65	17	24.7439999999999	NA	NA	NA
An-1	3	1	1	0	83	61	17	15.4659999999999	338	411.28499999999997	45.75739644970384
An-1	3	1	1	0	84	67	20	20.2670000000001	NA	NA	NA
An-1	3	1	1	0	85	56	16	32.634	118	399.81499999999994	276.5593220338983
An-1	3	1	1	0	86	54	16	3.61500000000001	46	375.025	78.58695652173934
An-1	3	1	1	0	87	58	13	29.297	381	391.305	76.89501312335959
An-1	3	1	1	0	88	64	20	24.2530000000002	NA	NA	NA
An-1	3	1	1	0	89	61	19	57.328	895	443.10499999999996	64.05363128491621
An-1	3	1	1	0	90	59	18	20.6680000000001	135	398.335	153.09629629629703
Bay-0	3	1	1	0	92	52	14	2.67899999999986	101	393.525	26.52475247524614
Bay-0	3	1	1	0	93	54	13	19.914	116	417.205	171.67241379310346
Bay-0	3	1	1	0	94	61	16	21.6099999999999	NA	NA	NA
Bay-0	3	1	1	0	95	52	14	29.944	684	437.185	43.77777777777778
Bay-0	3	1	1	0	96	52	10	0.756000000000086	14	417.945	54.000000000006146
Bay-0	3	1	1	0	97	49	13	2.47499999999991	34	437.185	72.79411764705618
Bay-0	3	1	1	0	98	59	13	59.8110000000002	1296	449.395	46.15046296296312
Bay-0	3	1	1	0	99	63	10	20.163	NA	NA	NA
Bay-0	3	1	1	0	100	54	15	2.67200000000003	40	415.72499999999997	66.80000000000075
Col-0	3	0	0	1	111	102	23	24.1130000000001	NA	NA	NA
Col-0	3	0	0	1	112	102	19	13.153	NA	NA	NA
Col-0	3	0	0	1	113	108	20	23.3910000000001	NA	NA	NA
Col-0	3	0	0	1	114	108	18	7.3119999999999	NA	NA	NA
Col-0	3	0	0	1	115	104	24	17.4290000000001	NA	NA	NA
Col-0	3	0	0	1	116	112	22	40.0620000000001	2368	358.745	16.918074324324365
Col-0	3	0	0	1	117	108	21	12.4110000000001	NA	NA	NA
Col-0	3	0	0	1	118	108	16	10.6489999999999	NA	NA	NA
Col-0	3	0	0	1	119	104	20	19.967000000000098	NA	NA	NA
Col-0	3	0	0	1	120	107	25	6.28700000000004	NA	NA	NA
An-1	3	0	0	1	121	78	30	73.1379999999999	NA	NA	NA
An-1	3	0	0	1	122	83	24	37.885	NA	NA	NA
An-1	3	0	0	1	123	78	23	97.7349999999999	NA	NA	NA
An-1	3	0	0	1	124	83	29	112.739	NA	NA	NA
An-1	3	0	0	1	125	83	21	47.838	NA	NA	NA
An-1	3	0	0	1	127	78	22	74.463	NA	NA	NA
An-1	3	0	0	1	128	83	28	28.2739999999999	NA	NA	NA
An-1	3	0	0	1	129	78	29	1108.224	5045	352.825	219.66778989098114
An-1	3	0	0	1	130	78	31	97.0029999999999	NA	NA	NA
Bay-0	3	0	0	1	131	78	53	62.0750000000001	2462	361.705	25.21324126726243
Bay-0	3	0	0	1	132	91	18	14.2720000000002	424	384.645	33.66037735849103
Bay-0	3	0	0	1	134	85	22	46.0840000000001	2230	351.34499999999997	20.665470852017982
Bay-0	3	0	0	1	135	83	19	19.7359999999999	NA	NA	NA
Bay-0	3	0	0	1	136	85	24	67.99	3735	360.965	18.203480589022757
Bay-0	3	0	0	1	137	83	31	28.3009999999999	NA	NA	NA
Bay-0	3	0	0	1	138	86	23	59.405	2774	363.925	21.41492429704398
Bay-0	3	0	0	1	139	83	23	49.97	NA	NA	NA
Bay-0	3	0	0	1	140	78	26	51.9949999999999	2210	366.885	23.527149321266922
Bay-0	3	0	1	1	142	83	21	37.172	NA	NA	NA
Bay-0	3	0	1	1	143	83	20	47.5840000000001	NA	NA	NA
Bay-0	3	0	1	1	144	78	26	60.4459999999999	2458	380.945	24.59153783563869
Bay-0	3	0	1	1	145	83	25	12.9550000000002	NA	NA	NA
Bay-0	3	0	1	1	146	75	22	100.406	3473	387.235	28.910452058738844
Bay-0	3	0	1	1	147	81	19	41.9659999999999	NA	NA	NA
Bay-0	3	0	1	1	148	83	22	28.0980000000002	NA	NA	NA
Bay-0	3	0	1	1	149	93	18	37.8530000000001	1706	368.735	22.188159437280245
Bay-0	3	0	1	1	150	83	21	51.0909999999999	NA	NA	NA
Lp2-6	3	0	1	1	152	119	35	18.5359999999998	NA	NA	NA
Lp2-6	3	0	1	1	153	129	20	10.3809999999999	NA	NA	NA
Lp2-6	3	0	1	1	154	131	33	14.1480000000001	628	369.47499999999997	22.528662420382325
Lp2-6	3	0	1	1	155	119	28	24.4840000000002	NA	NA	NA
Lp2-6	3	0	1	1	156	119	24	18.4679999999999	NA	NA	NA
Lp2-6	3	0	1	1	157	128	32	20.557	NA	NA	NA
Lp2-6	3	0	1	1	158	127	24	11.6799999999998	NA	NA	NA
Lp2-6	3	0	1	1	159	137	31	14.1579999999999	592	358.745	23.915540540540373
Lp2-6	3	0	1	1	160	140	22	5.61400000000003	237	362.815	23.687763713080297
An-1	3	0	1	1	161	78	27	68.166	NA	NA	NA
An-1	3	0	1	1	162	78	31	61.077	NA	NA	NA
An-1	3	0	1	1	163	81	28	56.5519999999999	NA	NA	NA
An-1	3	0	1	1	164	81	29	28.6299999999999	NA	NA	NA
An-1	3	0	1	1	165	78	28	93.8390000000002	NA	NA	NA
An-1	3	0	1	1	166	78	27	81.499	3715	338.765	21.937819650067294
An-1	3	0	1	1	167	78	30	79.3190000000002	NA	NA	NA
An-1	3	0	1	1	168	78	32	71.5949999999998	2853	346.905	25.094637223974694
An-1	3	0	1	1	169	78	32	65.3999999999999	NA	NA	NA
An-1	3	0	1	1	170	81	27	76.8250000000001	NA	NA	NA
Col-0	3	0	1	1	171	104	23	12.867	712	353.195	18.071629213483146
Col-0	3	0	1	1	172	104	25	22.4549999999999	1411	383.905	15.914245216158681
Col-0	3	0	1	1	173	107	23	7.22900000000004	NA	NA	NA
Col-0	3	0	1	1	175	102	34	19.085	NA	NA	NA
Col-0	3	0	1	1	176	111	25	14.8699999999999	807	375.025	18.426270136307185
Col-0	3	0	1	1	177	108	25	19.2449999999999	1216	378.72499999999997	15.826480263157816
Col-0	3	0	1	1	178	126	17	7.27800000000002	NA	NA	NA
Col-0	3	0	1	1	179	108	22	9.11999999999989	403	363.925	22.63027295285333
Col-0	3	0	1	1	180	107	26	24.01	NA	NA	NA
Lp2-6	3	0	0	1	192	127	21	11.4460000000001	NA	NA	NA
Lp2-6	3	0	0	1	193	128	26	8.71199999999999	NA	NA	NA
Lp2-6	3	0	0	1	194	147	27	8.01299999999992	480	334.695	16.693749999999834
Lp2-6	3	0	0	1	196	143	20	4.75499999999988	82	354.305	57.98780487804732
Lp2-6	3	0	0	1	197	128	26	6.66300000000001	NA	NA	NA
Lp2-6	3	0	0	1	198	109	31	16.9109999999998	NA	NA	NA
Lp2-6	3	0	0	1	199	130	32	9.53800000000001	NA	NA	NA
Lp2-6	3	0	0	1	200	122	28	9.79899999999998	NA	NA	NA
Bay-0	3	0	0	0	253	75	29	41.4590000000001	1115	424.60499999999996	37.18295964125569
Bay-0	3	0	0	0	254	78	41	111.708	NA	NA	NA
Bay-0	3	0	0	0	255	78	44	145.262	NA	NA	NA
Bay-0	3	0	0	0	256	83	44	118.009	NA	NA	NA
Bay-0	3	0	0	0	257	83	34	129.712	3348	432.005	38.74313022700119
Bay-0	3	0	0	0	258	85	31	153.921	NA	NA	NA
Bay-0	3	0	0	0	259	78	45	139.507	NA	NA	NA
Bay-0	3	0	0	0	260	78	36	147.144	NA	NA	NA
An-1	3	0	0	0	271	85	36	149.386	NA	NA	NA
An-1	3	0	0	0	272	69	27	207.122	10768	369.84499999999997	19.234955423476972
An-1	3	0	0	0	274	71	27	84.4590000000001	1929	392.04499999999996	43.78382581648528
An-1	3	0	0	0	275	72	34	186.819	7431	367.625	25.140492531287848
An-1	3	0	0	0	276	69	25	76.7159999999999	2523	372.805	30.406658739595677
An-1	3	0	0	0	277	85	24	121.155	5077	357.265	23.863502068150485
An-1	3	0	0	0	278	71	31	135.534	NA	NA	NA
An-1	3	0	0	0	279	70	29	108.73	4851	358.005	22.413935271078127
An-1	3	0	0	0	280	73	28	200.396	10046	357.265	19.94783993629305
Col-0	3	0	0	0	282	99	38	141.309	NA	NA	NA
Col-0	3	0	0	0	283	100	42	116.523	4928	401.66499999999996	23.64508928571429
Col-0	3	0	0	0	284	102	42	193.833	NA	NA	NA
Col-0	3	0	0	0	285	95	49	41.6100000000001	1522	409.065	27.339027595269446
Col-0	3	0	0	0	286	91	43	76.6859999999999	3433	403.145	22.33789688319251
Col-0	3	0	0	0	287	104	50	130.195	NA	NA	NA
Col-0	3	0	0	0	288	91	43	93.271	4803	375.025	19.419321257547367
Col-0	3	0	0	0	289	104	50	21.992	NA	NA	NA
Lp2-6	3	0	0	0	343	122	41	57.5450000000001	NA	NA	NA
Lp2-6	3	0	0	0	344	107	62	169.582	NA	NA	NA
Lp2-6	3	0	0	0	346	130	55	7.4960000000001	NA	NA	NA
Lp2-6	3	0	0	0	348	111	60	136.712	NA	NA	NA
Lp2-6	3	0	0	0	350	127	50	24.8700000000001	NA	NA	NA
Lp2-6	1	0	1	0	25	137	54	67.817	3283	342.465	20.65702101736217
Lp2-6	1	0	1	0	26	106	66	262.764	NA	NA	NA
Lp2-6	1	0	1	0	27	95	69	159.337	NA	NA	NA
Lp2-6	1	0	1	0	28	137	54	11.009	NA	NA	NA
Lp2-6	1	0	1	0	29	125	69	24.7920000000001	NA	NA	NA
Lp2-6	1	0	1	0	30	74	56	190.012	286	312.495	664.3776223776224
Lp2-6	1	0	1	0	31	135	71	4.27099999999996	21	402.405	203.38095238095048
Lp2-6	1	0	1	0	32	111	56	9.574	337	357.635	28.409495548961424
Lp2-6	1	0	1	0	33	111	76	161.234	NA	NA	NA
Lp2-6	1	0	1	0	35	72	55	193.5	396	305.095	488.6363636363636
Lp2-6	1	0	1	0	36	97	61	230.286	NA	NA	NA
Col-0	1	0	1	0	37	85	94	186.377	NA	NA	NA
Col-0	1	0	1	0	38	83	84	116.26	417	332.84499999999997	278.80095923261393
Col-0	1	0	1	0	39	88	52	191.566	55	260.325	3483.018181818182
Col-0	1	0	1	0	40	87	42	102.553	NA	NA	NA
Col-0	1	0	1	0	41	86	45	218.139	NA	NA	NA
Col-0	1	0	1	0	42	88	49	80.2760000000001	NA	NA	NA
Col-0	1	0	1	0	43	83	73	9.85799999999995	NA	NA	NA
Col-0	1	0	1	0	44	84	64	21.462	908	407.215	23.636563876651984
Col-0	1	0	1	0	45	83	78	193.814	NA	NA	NA
Col-0	1	0	1	0	46	86	65	218.786	NA	NA	NA
Col-0	1	0	1	0	47	79	57	392.533	NA	NA	NA
Bay-0	1	0	1	0	49	81	65	372.859	2788	412.395	133.73708751793401
Bay-0	1	0	1	0	50	88	56	250.938	NA	NA	NA
Bay-0	1	0	1	0	51	73	54	185.026	NA	NA	NA
Bay-0	1	0	1	0	53	79	46	315.929	NA	NA	NA
Bay-0	1	0	1	0	54	77	64	174.875	NA	NA	NA
Bay-0	1	0	1	0	55	81	50	351.799	NA	NA	NA
Bay-0	1	0	1	0	56	80	45	174.944	NA	NA	NA
Bay-0	1	0	1	0	58	71	71	212.013	NA	NA	NA
Bay-0	1	0	1	0	59	79	45	287.403	NA	NA	NA
Bay-0	1	0	1	0	60	77	57	293.663	NA	NA	NA
An-1	1	0	1	0	63	73	34	252.626	NA	NA	NA
An-1	1	0	1	0	64	72	46	262.274	NA	NA	NA
An-1	1	0	1	0	65	70	35	290.468	NA	NA	NA
An-1	1	0	1	0	66	69	30	304.659	603	335.805	505.23880597014926
An-1	1	0	1	0	67	73	40	212.31	1605	275.865	132.2803738317757
An-1	1	0	1	0	68	68	31	121.327	1930	294.365	62.863730569948196
An-1	1	0	1	0	69	72	47	218.017	1814	292.515	120.18577728776185
An-1	1	0	1	0	70	71	31	227.779	NA	NA	NA
An-1	1	0	1	0	71	70	34	215.335	NA	NA	NA
An-1	1	0	1	0	72	68	38	326.551	NA	NA	NA
An-1	1	0	1	0	119	72	39	241.132	NA	NA	NA
An-1	1	0	1	0	120	64	26	293.212	NA	NA	NA
An-1	1	0	1	0	121	85	26	154.749	NA	NA	NA
An-1	1	0	1	0	123	72	51	358.871	NA	NA	NA
An-1	1	0	1	0	124	72	49	291.481	NA	NA	NA
An-1	1	0	1	0	125	72	31	241.356	NA	NA	NA
An-1	1	0	1	0	126	72	39	254.31	NA	NA	NA
Lp2-6	1	0	1	0	127	120	57	82.163	NA	NA	NA
Lp2-6	1	0	1	0	128	87	65	267.114	NA	NA	NA
Lp2-6	1	0	1	0	129	131	59	82.3720000000001	146	392.04499999999996	564.1917808219184
Lp2-6	1	0	1	0	130	88	58	243.072	NA	NA	NA
Lp2-6	1	0	1	0	131	104	40	160.99	NA	NA	NA
Lp2-6	1	0	1	0	132	100	48	183.434	NA	NA	NA
Lp2-6	1	0	1	0	133	115	51	182.075	NA	NA	NA
Lp2-6	1	0	1	0	134	137	51	93.238	NA	NA	NA
Bay-0	1	0	1	0	135	83	57	181.089	2882	370.585	62.83448993754337
Bay-0	1	0	1	0	136	83	45	214.83	NA	NA	NA
Bay-0	1	0	1	0	137	72	55	176.849	382	336.91499999999996	462.9554973821989
Bay-0	1	0	1	0	139	72	50	291.697	NA	NA	NA
Bay-0	1	0	1	0	140	78	40	212.481	NA	NA	NA
Bay-0	1	0	1	0	141	78	45	156.342	NA	NA	NA
Col-0	1	0	1	0	144	85	84	253.527	NA	NA	NA
Col-0	1	0	1	0	145	94	63	138.134	NA	NA	NA
Col-0	1	0	1	0	146	79	58	427.645	NA	NA	NA
Col-0	1	0	1	0	147	80	46	340.288	NA	NA	NA
Col-0	1	0	1	0	148	95	64	166.133	NA	NA	NA
Col-0	1	0	1	0	150	88	57	264.663	NA	NA	NA
Bay-0	2	0	1	0	150	99	37	140.676	NA	NA	NA
Bay-0	2	0	1	0	151	128	25	269.914	NA	NA	NA
Bay-0	2	0	1	0	152	87	44	177.921	NA	NA	NA
Bay-0	2	0	1	0	153	108	74	158.008	824	409.065	191.7572815533981
Bay-0	2	0	1	0	154	91	35	53.608	621	437.185	86.32528180354267
Bay-0	2	0	1	0	155	95	35	26.881	NA	NA	NA
Bay-0	2	0	1	0	156	108	68	99.1999999999998	NA	NA	NA
Bay-0	2	0	1	0	157	87	50	222.534	NA	NA	NA
Bay-0	2	0	1	0	158	91	44	52.5540000000001	1206	401.66499999999996	43.577114427860785
Lp2-6	2	0	1	0	161	134	56	58.529	2367	396.48499999999996	24.727080692860163
Lp2-6	2	0	1	0	162	140	53	2.57099999999991	NA	NA	NA
Lp2-6	2	0	1	0	164	142	49	44.1670000000002	NA	NA	NA
Lp2-6	2	0	1	0	165	134	58	100.742	NA	NA	NA
Lp2-6	2	0	1	0	166	121	65	156.672	NA	NA	NA
Lp2-6	2	0	1	0	167	108	69	94.944	NA	NA	NA
Lp2-6	2	0	1	0	168	128	57	17.254	454	373.54499999999996	38.00440528634361
Col-0	2	0	1	0	169	91	50	51.0750000000001	1504	413.505	33.95944148936177
Col-0	2	0	1	0	170	100	47	102.532	NA	NA	NA
Col-0	2	0	1	0	171	97	47	61.5540000000001	1884	406.10499999999996	32.67197452229305
Col-0	2	0	1	0	172	91	51	196.429	NA	NA	NA
Col-0	2	0	1	0	173	97	43	167.932	NA	NA	NA
Col-0	2	0	1	0	174	100	57	74.0099999999999	NA	NA	NA
Col-0	2	0	1	0	175	103	41	87.1680000000001	NA	NA	NA
Col-0	2	0	1	0	176	97	43	130.927	NA	NA	NA
Col-0	2	0	1	0	177	101	58	123.045	NA	NA	NA
An-1	2	0	1	0	179	87	38	227.541	NA	NA	NA
An-1	2	0	1	0	180	81	31	266.24	NA	NA	NA
An-1	2	0	1	0	181	88	31	216.132	NA	NA	NA
An-1	2	0	1	0	182	81	30	234.418	NA	NA	NA
An-1	2	0	1	0	183	80	37	381.197	NA	NA	NA
An-1	2	0	1	0	184	91	34	183.158	NA	NA	NA
An-1	2	0	1	0	185	79	40	335.433	NA	NA	NA
An-1	2	0	1	0	187	76	35	314.41	NA	NA	NA
Col-0	2	0	1	0	199	97	50	43.8999999999999	1257	410.54499999999996	34.924423229912414
Col-0	2	0	1	0	200	93	50	84.809	3259	390.565	26.023013194231357
Col-0	2	0	1	0	201	100	55	85.0299999999999	NA	NA	NA
Col-0	2	0	1	0	202	95	62	52.4210000000001	NA	NA	NA
Col-0	2	0	1	0	204	100	61	124.428	NA	NA	NA
Col-0	2	0	1	0	205	105	55	84.395	3884	358.005	21.7288877445932
Col-0	2	0	1	0	207	95	56	28.9770000000001	NA	NA	NA
Col-0	2	0	1	0	208	101	61	47.3059999999999	NA	NA	NA
Lp2-6	2	0	1	0	210	121	65	203.169	NA	NA	NA
Lp2-6	2	0	1	0	211	139	53	5.56700000000001	NA	NA	NA
Lp2-6	2	0	1	0	212	117	56	236.237	10996	368.365	21.483903237540922
Lp2-6	2	0	1	0	213	124	41	61.9180000000001	NA	NA	NA
Lp2-6	2	0	1	0	214	123	54	198.429	NA	NA	NA
Lp2-6	2	0	1	0	215	141	55	3.12300000000005	NA	NA	NA
Lp2-6	2	0	1	0	216	128	62	105.896	NA	NA	NA
Lp2-6	2	0	1	0	217	141	63	3.03100000000018	NA	NA	NA
An-1	2	0	1	0	229	83	33	170.94	NA	NA	NA
An-1	2	0	1	0	230	86	40	56.241	NA	NA	NA
An-1	2	0	1	0	231	87	31	143.695	NA	NA	NA
An-1	2	0	1	0	232	82	33	213.573	NA	NA	NA
An-1	2	0	1	0	233	80	29	155.848	NA	NA	NA
An-1	2	0	1	0	234	75	34	259.764	NA	NA	NA
An-1	2	0	1	0	235	83	33	355.594	NA	NA	NA
Bay-0	2	0	1	0	237	77	45	246.902	NA	NA	NA
Bay-0	2	0	1	0	238	88	41	9.923	NA	NA	NA
Bay-0	2	0	1	0	239	83	31	282.109	NA	NA	NA
Bay-0	2	0	1	0	240	86	48	205.08	NA	NA	NA
Bay-0	2	0	1	0	241	86	38	78.06	NA	NA	NA
Bay-0	2	0	1	0	242	79	26	189.176	NA	NA	NA
Bay-0	2	0	1	0	243	80	43	74.2710000000001	NA	NA	NA
Bay-0	2	0	1	0	244	83	36	150.244	NA	NA	NA
Bay-0	2	0	1	0	246	88	42	259.686	NA	NA	NA
Bay-0	3	0	1	0	202	81	38	144.919	NA	NA	NA
Bay-0	3	0	1	0	203	81	44	218.533	NA	NA	NA
Bay-0	3	0	1	0	204	87	33	139.224	9335	381.685	14.914193893947509
Bay-0	3	0	1	0	205	78	60	179.188	NA	NA	NA
Bay-0	3	0	1	0	206	78	44	131.015	NA	NA	NA
Bay-0	3	0	1	0	207	78	46	181.87	NA	NA	NA
Bay-0	3	0	1	0	209	88	36	117.466	NA	NA	NA
Bay-0	3	0	1	0	210	73	33	115.076	NA	NA	NA
An-1	3	0	1	0	211	78	28	142.386	NA	NA	NA
An-1	3	0	1	0	212	69	28	101.004	3332	383.905	30.313325330132056
An-1	3	0	1	0	213	72	35	145.966	NA	NA	NA
An-1	3	0	1	0	214	72	27	42.6659999999999	NA	NA	NA
An-1	3	0	1	0	216	74	30	138.207	NA	NA	NA
An-1	3	0	1	0	217	70	29	97.6239999999998	NA	NA	NA
An-1	3	0	1	0	218	69	26	195.362	8512	369.84499999999997	22.951362781954884
An-1	3	0	1	0	219	72	34	239.489	NA	NA	NA
An-1	3	0	1	0	220	71	27	106.088	NA	NA	NA
Col-0	3	0	1	0	222	85	52	89.982	NA	NA	NA
Col-0	3	0	1	0	223	101	45	130.868	5981	396.48499999999996	21.880621969570306
Col-0	3	0	1	0	224	101	37	119.926	5714	377.98499999999996	20.98809940497025
Col-0	3	0	1	0	225	93	42	124.283	5951	386.125	20.88438917828936
Col-0	3	0	1	0	226	89	54	65.614	3312	384.645	19.810990338164252
Col-0	3	0	1	0	227	97	45	91.163	4077	403.885	22.360313956340445
Col-0	3	0	1	0	228	93	50	121.219	5246	397.22499999999997	23.106938619900873
Col-0	3	0	1	0	229	130	55	80.9299999999999	3848	400.185	21.031704781704754
Col-0	3	0	1	0	230	107	54	105.01	5296	386.865	19.82817220543807
Lp2-6	3	0	1	0	262	124	51	48.222	NA	NA	NA
Lp2-6	3	0	1	0	263	124	52	40.069	NA	NA	NA
Lp2-6	3	0	1	0	265	112	49	153.96	6953	386.125	22.142959873435927
Lp2-6	3	0	1	0	266	96	41	121.787	5989	369.10499999999996	20.335114376356657
Lp2-6	3	0	1	0	267	104	42	63.4870000000001	2605	389.085	24.371209213051863
Lp2-6	3	0	1	0	268	126	54	132.659	NA	NA	NA
Lp2-6	3	0	1	0	269	100	36	71.413	NA	NA	NA
Lp2-6	3	0	1	0	270	102	44	74.4980000000001	2904	369.84499999999997	25.653581267217668
Col-0	3	0	1	0	291	127	36	94.6220000000001	NA	NA	NA
Col-0	3	0	1	0	292	96	42	65.3620000000001	2787	392.78499999999997	23.452457839971327
Col-0	3	0	1	0	293	98	37	109.939	NA	NA	NA
Col-0	3	0	1	0	294	104	60	91.3230000000001	4598	380.945	19.861461505002197
Col-0	3	0	1	0	295	96	44	20.7020000000002	842	395.005	24.5866983372924
Col-0	3	0	1	0	296	96	42	97.3400000000002	4602	392.04499999999996	21.151673185571532
Col-0	3	0	1	0	297	102	49	151.248	NA	NA	NA
Col-0	3	0	1	0	298	93	36	122.582	6283	374.28499999999997	19.510106636956866
Col-0	3	0	1	0	299	88	40	183.771	NA	NA	NA
Col-0	3	0	1	0	300	91	37	81.829	3851	377.98499999999996	21.24876655414178
Lp2-6	3	0	1	0	301	126	58	95.8739999999998	NA	NA	NA
Lp2-6	3	0	1	0	302	133	60	1.84199999999987	65	432.005	28.338461538459537
Lp2-6	3	0	1	0	303	128	52	27.9490000000001	NA	NA	NA
Lp2-6	3	0	1	0	304	109	45	183.067	NA	NA	NA
Lp2-6	3	0	1	0	305	119	46	179.548	NA	NA	NA
Lp2-6	3	0	1	0	306	117	27	3.096	84	400.925	36.85714285714286
Lp2-6	3	0	1	0	307	117	40	89.195	NA	NA	NA
Lp2-6	3	0	1	0	308	117	44	105.4	5066	362.445	20.80536912751678
Lp2-6	3	0	1	0	309	136	56	18.2860000000001	NA	NA	NA
Lp2-6	3	0	1	0	310	106	54	123.913	5438	379.465	22.786502390584772
An-1	3	0	1	0	311	78	36	249.108	NA	NA	NA
An-1	3	0	1	0	312	75	34	97.759	4261	386.125	22.942736446843462
An-1	3	0	1	0	313	78	46	174.343	NA	NA	NA
An-1	3	0	1	0	314	83	37	189.446	NA	NA	NA
An-1	3	0	1	0	315	78	54	67.2159999999999	NA	NA	NA
An-1	3	0	1	0	317	83	37	164.789	NA	NA	NA
An-1	3	0	1	0	318	78	42	136.338	NA	NA	NA
An-1	3	0	1	0	320	74	28	171.428	NA	NA	NA
Bay-0	3	0	1	0	321	78	57	61.2059999999999	2025	429.04499999999996	30.225185185185133
Bay-0	3	0	1	0	322	78	65	128.242	NA	NA	NA
Bay-0	3	0	1	0	323	78	49	0.715000000000146	NA	NA	NA
Bay-0	3	0	1	0	324	83	30	30.8049999999998	NA	NA	NA
Bay-0	3	0	1	0	325	83	40	88.2270000000001	NA	NA	NA
Bay-0	3	0	1	0	327	83	45	40.663	NA	NA	NA
Bay-0	3	0	1	0	328	73	35	33.816	NA	NA	NA
Bay-0	3	0	1	0	329	75	23	64.0319999999999	2426	420.905	26.394064303380006
Bay-0	3	0	1	0	330	81	45	102.479	NA	NA	NA
